# Mutational Profiling of SARS-CoV-2 PLpro in human cells reveals requirements for function, structure, and drug escape

**DOI:** 10.1101/2024.03.11.584210

**Authors:** Xinyu Wu, Margareta Go, Julie V. Nguyen, Nathan W. Kuchel, Bernadine G.C. Lu, Kym N. Lowes, Dale J. Calleja, Jeffrey P. Mitchell, Guillaume Lessene, David Komander, Matthew E. Call, Melissa J. Call

## Abstract

SARS-CoV-2, the causative agent of COVID-19, is responsible for the recent global pandemic and remains a major source of mortality. Papain-like protease (PLpro) is a target for SARS-CoV-2 inhibitor development, as it is not only essential for viral replication through cleavage of the viral poly-proteins pp1a and pp1ab, but also has de-ubiquitylation and de-ISGylation activities, which can affect innate immune responses. To understand the features of PLpro that dictate activity and anticipate how emerging PLpro variants will affect function, we employed Deep Mutational Scanning to evaluate the mutational effects on enzymatic activity and protein stability in mammalian cells. We confirm features of the active site and identify all mutations in neighboring residues that support or ablate activity. We characterize residues responsible for substrate binding and demonstrate that although the blocking loop is remarkably tolerant to nearly all mutations, its flexibility is important for enzymatic function. We additionally find a connected network of mutations affecting function but not structure that extends far from the active site. Using our DMS libraries we were able to identify drug-escape variants to a common PLpro inhibitor scaffold and predict that plasticity in both the S4 pocket and blocking loop sequence should be considered during the drug design process.
