## Supplementary Tabel 3 for "Mutational Profiling of SARS-CoV-2 PLpro in human cells reveals requirements for function, structure, and drug escape"

Pos	SARS-CoV-2	SARS-CoV-1	MERS_CoV	HKU1 P1 1028	HKU1 P2 1648	229E p1 949	229E P2 1599	NL63 P1 952	NL63 P2 1578	OC43 P1 965	OC43 P2 1562	BtSARS	Bt273	Bt133	BtHKU9	MHVJ P2 1606	BCoV P2 1562	TGEV	aIBV	BCoV P2 965	MHVJ P1 1013	TGEV P1 992
		-		-	-	-	-	-	-	-	-	-	-	-	E	-	-	Q	-	-	-	-
		-		E	-	-	-	-	-	E	-	-	-	-	T	-	-	T	-	E	-	-
		-		D	-	-	-	-	-	D	-	-	-	-	K	-	-	I	-	D	-	-
		-		V	-	-	-	-	-	-	-	-	-	-	L	-	-	E	-	-	P	-
		-		V	-	F	-	-	-	-	-	-	-	-	C	-	-	N	-	-	I	-
				T	-	C	-	-	-	D	-	-	-	-	A	-	-	F	-	D	A	E
1	E	E	Q	G	L	K	E	E	K	D	-	E	E	-	P	L	-	F	T	D	S	V
2	V	V	L	D	A	T	A	V	N	F	L	V	V	-	E	A	L	S	C	F	A	S
3	R	K		N	K	I	K	L	D	L	D	K	K	-	P	N	D	C	K	L	E	A
4	T	T	T	D	K	Q	V	T	N	E	K	T	T	N	L	K	K	S	Q	E	E	S
5	I	I	I	D	I	S	I	S	V	E	V	I	I	I	I	V	V	I	K	E	T	S
6	K	K	E	E	D	A	T	A	V	S	D	K	K	E	K	D	D	P	T	S	E	E
7	V	V	V	D	V	L	I	M	L	D	I	V	V	V	V	V	I	V	I	G	V	E
8	F	F	L	V	L	S	K	N	K	V	L	F	F	L	L	L	L	N	Y	V	G	E
9	T	T	V	V	L	V	V	V	I	E	L	T	T	V	T	C	L	V	L	E	E	E
10	T	T	T	T	T	V	T	I	T	E	T	T	T	T	T	T	T	T	T	E	A	V
11	V	V	V	G	V	S	E	G	E	D	V	V	V	I	V	V	V	E	E	D	C	E
12	D	D	D	D	D	C	D	Q	D	D	D	D	D	D	D	D	D	D	D	D	D	S
13	N	N	G	N	G	Y	G	H	G	V	G	N	N	G	G	G	G	N	G	V	R	V
14	I	T	V	D	V	V	V	I	I	E	V	T	T	V	I	V	V	V	V	E	E	E
15	N	N	N	D	N	N	N	K	N	G	N	N	N	N	N	N	N	N	K	G	G	E
16	L	L	F	E	F	L	V	L	V	E	F	L	L	F	Y	F	F	H	Y	E	-	D
17	H	H	R	D	K	P	H	P	K	E	T	H	H	R	S	R	T	E	R	E	I	P
18	T	T	T	V	S	T	D	Q	D	T	N	T	T	T	T	S	N	R	S	T	A	E
19	Q	Q	V	V	I	Y	V	F	V	D	R	Q	Q	V	V	C	R	V	I	D	E	N
20	V	L	V	T	S	Y	T	Y	V	L	F	L	L	I	L	C	F	S	V	L	V	E
21	V	V	L	G	L	I	V	I	V	T	V	V	V	L	V	V	V	V	L	T	K	I
22	D	D	N	D	T	Y	T	Y	E	V	P	D	D	N	S	A	P	S	K	V	A	V
23	M	M	N	N	V	D	T	D	S	T	V	M	M	D	T	E	V	F	P	T	T	E
24	S	S	K	D	G	E	D	E	S	S	G	S	S	A	A	G	G	D	G	S	V	A
25	M	M	N	D	E	E	K	E	K	A	E	M	M	T	Q	E	E	K	D	A	C	S
26	T	T	T	E	V	G	S	G	S	G	S	T	T	T	S	V	S	T	S	G	A	E
27	Y	Y	Y	D	F	G	F	G	L	Q	F	Y	Y	F	Y	F	F	Y	L	E	D	G
28	G	G	R	V	G	N	E	Y	G	P	G	G	G	R	R	G	G	G	G	P	A	A
29	Q	Q	S	V	K	D	Q	D	K	C	K	Q	Q	K	A	K	K	E	-	C	L	E
30	Q	Q	Q	T	I	L	Q	V	Q	V	S	Q	H	Q	Q	T	S	Q	Q	V	D	G
31	F	F	L	G	L	S	V	S	L	A	L	L	F	L	I	L	L	L	F	A	A	T
32	G	G	G	D	G	L	G	K	G	S	G	G	G	G	G	G	G	K	G	S	C	S
33	P	P	C	N	N	P	-	P	-	E	N	P	P	A	T	S	N	G	Q	E	P	-
34	T	T	V	D	V	V	V	V	V	Q	V	T	T	T	V	V	V	T	V	Q	D	-
35	Y	Y	F	D	F	M	I	M	V	E	F	Y	Y	F	F	F	F	V	Y	E	Q	-
36	L	L	F	E	C	I	A	I	S	E	C	L	L	Y	C	C	C	V	A	E	V	-
37	D	D	N	D	D	S	D	S	D	S	D	E	D	K	D	D	D	I	-	S	E	S
38	G	G	G	V	G	E	K	Q	G	S	G	G	G	G	G	G	G	K	K	S	A	Q
		-		V	-	W	D	W	V	E	-	-	-	-	-	-	-	D	N	E	F	E
39	A	A	A	T	I	P	K	P	D	V	V	A	A	V	H	I	V	K	K	I	D	E
40	D	D	D	G	D	L	D	I	S	L	N	D	D	D	D	N	N	D	I	L	I	V
41	V	V	I	D	V	S	L	S	F	E	V	V	V	I	W	V	V	V	V	E	E	E
42	T	T	S	N	T	V	S	N	E	D	T	T	T	S	S	T	T	T	F	D	K	T
43	K	K	D	D	K	Q	G	D	G	T	K	K	K	D	N	K	K	N	T	T	V	V
44	I	I	T	D	L	Q	A	S	V	L	H	I	V	A	K	V	H	Q	A	L	E	E
45	K	K	I	Q	K	-	V	N	L	D	K	K	K	L	N	R	K	L	D	D	D	V
46	P	P	P	I	C	-	P	G	P	D	C	P	P	P	P	C	C	P	-	D	S	A
47	H	H	D	V	S	-	S	C	-	G	D	H	H	T	M	S	D	S	D	G	I	D
48	N	V	E	V	D	-	D	V	-	P	I	V	V	V	P	A	I	A	V	P	L	I
49	S	N	K	T	F	A	L	V	I	S	N	N	N	K	T	I	N	F	E	C	S	T
50	H	H	Q	G	Y	Q	N	E	N	V	Y	H	H	M	D	Y	Y	D	D	V	E	S
51	E	E	N	D	A	Q	T	A	T	E	K	E	E	G	E	K	K	V	K	E	L	T
52	G	G	G	D	D	E	S	S	D	T	G	G	G	G	G	G	G	G	E	T	Q	E
53	K	K	H	V	K	A	E	T	T	S	K	K	K	E	T	K	K	Q	I	S	T	E
54	T	T	S	D	I	T	L	D	V	D	V	T	T	S	H	V	V	K	L	D	E	D
55	F	F	L	D	L	L	L	F	L	S	F	F	F	L	L	F	F	V	Y	S	L	V
56	Y	F	Y	-	Y	P	T	H	S	Q	F	F	F	F	Y	F	F	I	V	Q	N	D
57	V	V	L	I	Q	D	K	Q	V	V	Q	V	V	V	K	Q	Q	K	P	V	A	I
58	L	L	A	E	Y	I	A	L	A	E	F	L	L	A	Q	Y	F	A	T	E	P	V
59	P	P	D	S	E	A	I	E	P	E	D	P	P	D	D	S	D	I	T	E	A	E
60	N	S	N	I	N	E	D	C	E	D	N	S	S	N	N	D	N	D	D	D	D	V
61	D	D	L	Y	L	D	V	I	V	V	L	D	D	L	F	L	L	I	K	V	K	S
62	D	D	T	D	S	V	D	V	D	E	S	D	D	S	S	S	S	D	S	E	T	A
63	T	T	A	F	L	V	W	D	W	M	S	T	T	E	S	E	S	W	I	M	Y	K
64	L	L	D	D	A	D	V	D	V	S	E	L	L	S	A	A	E	Q	L	S	E	D
65	R	R	E	T	D	Q	E	S	A	D	D	R	R	E	E	D	D	A	E	D	D	D
66	V	S	T	Y	I	V	F	V	F	F	L	S	S	E	V	L	L	H	Y	F	V	P
67	E	E	K	K	S	E	Y	R	Y	V	K	E	E	V	T	A	K	Y	Y	A	L	W
68	A	A	A	A	A	E	G	E	G	D	A	A	A	V	A	A	A	G	G	D	A	A
69	F	F	L	L	V	V	F	E	F	L	V	F	F	L	I	V	V	F	L	L	F	A
			K		Q		K				R			K	R	K	R
70	E	E	E	L	S	N	D	V	E	E	S	E	E	E	E	D	S	R	D	E	D	A
71	Y	Y	L	V	S	S	A	D	K	S	S	Y	Y	Y	Y	A	S	D	A	S	A	V
72	Y	Y	Y	F	F	I	V	I	A	V	F	Y	Y	Y	Y	F	F	A	Q	V	I	D
73	H	H	G	N	G	F	T	I	A	I	N	H	H	G	G	G	N	A	K	I	Y	V
74	T	T	P	D		D		E	L	Q		T	T	T	V			A	Y	Q	S	Q
75	T	L	V	V	F	I	F	Q	F	D	F	L	L	S	D	F	F	F	V	D	E	E
		-		Y	-	E	-	P	-	Y	-	-	-			-	-	-	I	Y	T	A
76	D	D	D	N	D	T	A	F	A	E	D	D	D	D	D	D	D	S	Y	E	L	E
77	P	E	P	D	Q	V	T	E	S	N	Q	E	E	V	S	E	Q	A	L	N	S	Q
78	S	S	T	A	Q	D	V	E	L	V	K	S	S	T	N	P	K	S	Q	V	A	F
79	F	F	F	L	Q	V	D	V	D	C	E	F	F	F	I	Q	E	S	T	C	F	N
80	L	L	L	F	L	K	H	E	V	F	L	L	L	L	I	L	L	H	L	F	Y	P
81	G	G	H	V	L	H	S	H	K	E	L	G	G	Q	A	L	L	D	A	E	A	S
82	R	R	R	S	A	D	A	V	P	F	A	R	R	R	R	Q	A	A	Q	F	V	L
83	Y	Y	F	Y	Y	V	F	L	Y	Y	Y	Y	Y	Y	A	Y	Y	Y	K	Y	P	P
84	M	M	Y	G	Y	S	A	S	G	T	Y	M	M	Y	M	Y	Y	K	-	T	S	P
85	S	S	S	S	N	-	-	I	-	-	N	S	S	S	S	S	N	-	-	-	-	-
86	A	A	L	S	F	-	-	-	-	-	M	A	A	L	I	M	M	-	-	-	-	-
87	L	L	K	V	L	-	-	-	-	-	L	L	L	Q	R	L	L	-	-	-	-	-
88	N	N	A	E	T	P	-	K	-	-	V	N	N	P	K	G	V	-	-	-	-	-
89	H	H	A	T	V	F	-	Q	-	T	N	H	H	L	T	M	N	-	-	T	D	-
90	T	T	V	E	C	E	-	P	-	E	C	T	T	V	V	C	C	-	-	E	E	-
91	K	K	H	T	-	M	-	F	-	P	F	K	K	Q	Q	-	S	-	-	P	T	-
92	K	K	G	Y	K	P	-	S	-	E	K	K	K	Q	T	K	K	-	-	E	H	-
93	W	W	W	F	W	F	Y	F	Y	F	W	W	W	W	W	W	W	F	W	F	F	F
94	K	K	K	-	S	E	E	S	P	V	Q	K	K	K	P	P	Q	E	N	V	-	K
95	Y	F	M	-	V	-	S	F	N	-	V	F	F	F	Y	V	V	V	V	-	-	T
96	P	P	V	-	V	-	A	R	D	-	V	P	P	V	T	V	V	V	Q	-	-	T
97	Q	Q	V	K	V	E	V	D	F	K	V	Q	Q	V	V	V	F	T	Y	K	K	N
98	V	V	C	V	N	L	V	E	V	V	N	V	V	H	V	C	N	H	R	V	V	L
99	N	G	D	N	G	N	N	L	G	L	G	G	G	D	D	G	G	S	D	L	C	N
100	G	G	K	G	P	G	G	G	G	G	K	G	G	G	G	N	K	N	N	D	G	G
101	L	L	V	L	F	L	I	V	F	L	Y	L	L	V	R	Y	Y	F	F	L	F	K
102	T	T	R	W	F	K	R	R	R	Y	F	T	T	K	V	F	F	I	L	Y	Y	I
103	S	S	S	S	S	I	V	V	V	V	T	S	S	S	L	A	T	V	I	V	S	I
104	I	I	L	P	F	L	L	L	L	P	F	I	I	L	L	F	F	H	L	P	P	L
105	K	K	K	T	E	K	K	D	G	K	K	K	K	K	A	K	K	K	E	K	A	K
106	W	W	L	I	Q	Q	T	Q	T	A	Q	W	W	L	Q	Q	Q	Q	W	A	I	Q
107	A	A	S	T	S	L	S	S	T	T	A	A	A	S	R	S	A	T	R	T	E	G
108	D	D	D	H	H	D	D	D	D	R	N	D	D	N	D	N	N	D	D	R	R	D
109	N	N	N	T	N	N	N	N	N	N	N	N	N	Y	S	N	N	N	G	N	T	N
110	N	N	N	N	N	N	N	N	N	N	N	N	N	N	N	N	N	N	N	N	N	N
111	C	C	C	C	C	C	C	C	C	C	C	C	C	C	C	C	C	C	C	C	C	C
112	Y	Y	Y	W	Y	W	W	W	W	W	F	Y	Y	Y	Y	Y	F	W	W	W	W	W
113	L	L	L	L	V	V	V	I	V	L	V	L	L	I	L	I	V	I	I	L	L	I
114	A	S	N	R	N	N	N	S	N	R	N	S	S	N	N	N	N	N	S	R	R	N
115	T	S	A	S	V	S	A	T	A	S	V	S	S	A	V	V	V	A	S	S	S	A
116	A	V	V	V	A	V	V	T	T	V	S	V	V	T	A	A	S	I	A	V	T	C
117	L	L	I	L	C	M	C	L	C	L	C	L	L	I	I	C	C	C	I	L	L	C
118	L	L	M	L	L	L	I	V	I	A	L	L	L	M	S	L	L	L	V	A	I	Y
119	T	A	T	V	M	Q	A	Q	I	V	M	A	A	M	L	M	M	A	L	V	V	Q
120	L	L	L	M	L	I	L	L	L	M	L	L	L	I	L	L	L	L	L	M	M	L
121	Q	Q	D	Q	Q	Q	Q	Q	Q	Q	Q	Q	Q	D	Q	Q	Q	Q	Q	Q	Q	Q
122	Q	Q	L	K	H	L	Y	L	Y	K	S	Q	Q	M	D	H	S	R	A	K	S	A
123	I	L	L	L	I	T	S	T	L	L	L	I	I	L	I	L	L	L	A	L	L	F
	-	-	K	-	-	-	-	-	-	-	-	-	-	H	-	-	-	-	-	-	-	-
124	E	E	D	P	N	G	K	K	K	P	H	E	E	D	D	S	N	K	K	P	P	-
125	L	V	I	F	L	I	P	L	P	C	L	V	V	I	V	L	L	P	I	C	L	-
126	K	K	K	K	K	-	H	-	T	Q	T	K	K	K	S	K	K	Q	R	Q	E	D
127	F	F	F	F	F	-	F	-	F	F	F	F	F	F	F	F	F	W	F	F	F	F
128	N	N	V	-	N	-	I	-	K	-	K	N	N	V	S	P	K	K	K	-	-	-
		-		-	-	-	-	-	-	-	-	-	-	V	T	-	-	-	-	-	-	-
		-		-	-	-	-	-	-	-	-	-	-	P	P	-	-	-	-	-	-	-
		-		-	-	-	-	-	-	-	-	-	-	-	-	-	-	-	-	-	-	-
		-		K	-	-	-	-	-	K	-	-	-	-	-	-	-	-	-	K	K	-
129	P	A	I	D	K	-	S	-	S	D	I	A	A	A	W	K	I	F	G	D	D	-
130	P	P	P	L	W	L	Q	L	K	K	V	P	P	-	V	W	V	P	-	K	L	-
131	A	A	A	A	Q	D	G	D	G	N	Q	A	A	-	C	Q	Q	G	F	N	G	F
132	L	L	L	I	W	G	L	D	L	L	W	L	L	L	R	W	W	V	L	L	M	N
133	Q	Q	Q	E	Q	D	D	S	N	Q	Q	Q	Q	Q	A	R	Q	R	T	Q	Q	N
134	D	E	H	N	E	Y	A	I	V	D	E	E	E	N	-	R	E	G	E	D	K	E
135	A	A	A	M	A	A	A	E	L	L	A	A	A	A	-	P	A	L	A	L	L	A
136	Y	Y	F	W	W	M	W	M	W	W	W	Y	Y	Y	Y	G	W	W	W	W	W	W
137	Y	Y	M	L	Y	Q	N	Q	N	V	L	Y	Y	L	D	N	L	N	A	V	L	E
138	R	R	K	S	E	F	K	L	K	L	E	R	R	R	A	E	E	E	K	L	S	K
139	A	A	H	Y	F	F	F	F	F	Y	F	A	A	Y	L	F	F	F	L	Y	Y	F
140	R	R	K	K	R	K	V	K	V	K	R	R	R	K	K	R	R	L	L	K	K	K
141	A	A	G	V	A	M	L	V	T	Q	S	A	A	G	G	S	S	E	G	Q	A	K
142	G	G	G	G	G	G	G	G	G	Q	G	G	G	G	G	G	G	R	G	Q	G	G
143	E	D	D	Y	R	R	D	K	D	Y	R	D	D	D	N	K	R	K	D	Y	Y	D
144	A	A	S	N	P	V	V	V	V	S	P	A	A	P	P	P	P	T	P	S	D	V
145	A	A	T	Q	H	A	E	D	G	Q	A	A	A	Y	L	L	A	Q	T	Q	Q	M
146	N	N	D	S	R	K	I	S	P	L	R	N	N	D	P	R	R	G	D	L	C	D
147	F	F	F	F	L	M	F	I	F	F	F	F	F	F	M	F	F	F	F	F	F	F
148	C	C	I	V	V	I	V	V	V	V	V	C	C	L	A	V	V	V	V	V	V	V
149	A	A	A	D	A	E	A	Q	S	D	A	A	A	A	E	S	S	H	A	D	D	N
150	L	L	L	Y	L	R	F	K	F	T	L	L	L	L	V	L	L	M	W	T	K	L
151	I	I	I	L	V	C	V	C	I	L	V	I	I	I	L	V	V	L	C	L	L	C
152	L	L	M	L	L	Y	Y	Y	Y	V	L	L	L	M	I	L	L	Y	Y	V	V	Y
153	A	A	A	T	A	T	Y	E	F	N	A	A	A	A	A	A	A	H	A	N	K	A
154	Y	Y	Y	T	K	A	V	L	I	K	K	Y	Y	Y	L	K	K	I	S	K	S	A
155	C	S	G	I	G	E	A	S	T	I	G	S	S	G	G	G	G	S	C	I	A	T
		-		P	-	-	-	-	-	P	-	-	-	-	-	-	-	-	-	P	P	-
		-		K	-	-	-	-	-	A	-	-	-	-	-	-	-	-	-	A	K	-
156	N	N	N	A	H	Q	R	H	M	N	G	N	N	D	K	S	G	G	T	N	S	T
157	K	K	C	I	F	C	L	L	S	I	F	K	K	C	A	F	F	V	A	I	I	L
158	T	T	T	V	K	I	M	I	S	V	K	T	T	T	T	K	K	K	K	V	I	A
159	V	V	F	L	F	R	K	S	K	L	F	V	V	F	P	F	F	K	V	V	L	R
160	G	G	G	P	D	G	G	G	G	P	G	G	G	D	G	N	G	G	G	P	P	G
161	E	E	A	Q	E	A	D	S	Q	Q	D	E	E	N	V	E	D	E	D	Q	Q	H
162	L	L	P	G	P	M	K	L	K	G	P	L	L	P	S	P	P	P	F	G	G	S
163	G	G	D	G	S	G	G	G	G	G	A	G	G	D	D	S	A	G	S	G	G	G
164	D	D	D	F	D	D	D	D	D	Y	D	D	D	D	D	D	D	D	D	Y	Y	D
165	V	V	A	V	A	V	A	S	A	V	S	V	V	-	A	S	S	A	A	V	V	A
166	R	R	S	A	T	G	-	G	-	A	R	R	R	-	H	T	R	-	N	A	A	-
167	E	E	R	D	D	L	E	K	E	D	D	E	E	E	M	D	D	E	W	D	D	E
168	T	T	L	F	F	C	D	L	E	F	F	T	T	A	V	F	F	L	L	F	F	Y
169	M	M	L	A	-	M	T	-	A	A	-	M	M	K	L	-	-	M	-	A	A	L
170	S	T	H	Y	I	Y	L	L	L	Y	L	T	T	L	S	I	L	L	L	Y	Y	L
171	Y	H	T	W	R	R	-	S	-	W	R	H	H	L	A	R	R	-	A	W	F	E
172	L	L	V	F	V	L	T	E	S	F	V	L	L	H	V	V	V	H	N	F	F	L
173	F	L	L	L	V	L	K	L	K	L	V	L	L	T	L	E	V	K	L	L	L	M
174	Q	Q	A	N	L	K	L	L	L	T	F	Q	Q	L	N	L	F	L	A	T	S	L
175	H	H	K	Q	K	-	S	K	S	L	S	H	H	L	H	R	S	G	E	L	Q	N
		-		-	Q	-	K	-	E	-	Q	-	-	A	G	E	Q	D	H	-	-	-
		-		-	-	-	Y	-	Y	-	-	-	-	K	-	-	-	L	F	-	-	-
		-		-	-	-	L	-	L	-	-	-	-	A	-	-	-	M	D	-	-	-
176	A	A	A	F	A	-	A	-	I	C	V	A	A	E	T	A	V	D	A	C	C	-
177	N	N	E	D	D	D	N	E	S	D	D	N	N	L	V	D	D	N	D	D	S	D
178	L	L	L	I	L	L	E	K	D	W	L	L	L	T	T	L	L	D	Y	W	F	Y
179	D	E	C	N	S	H	A	Y	S	Q	T	E	E	V	A	S	T	C	T	Q	K	S
			C
180	S	S	S	-	G	T	Q	T	I	-	G	S	S	S	-	G	G	E	N	-	-	T
181	C	A	A	-	A	G	V	C	V	-	A	A	A	A	-	A	A	I	A	-	-	A
182	K	K	R	-	I	F	Q	S	T	-	I	K	K	K	R	T	I	I	F	-	-	K
183	R	R	M	A	C	M	L	I	L	C	C	R	R	M	R	C	C	V	L	C	A	I
184	V	V	V	Y	E	V	E	T	E	V	D	V	V	V	V	D	D	T	K	V	Y	V
185	L	L	W	A	L	M	H	F	Q	A	F	L	L	W	M	L	F	H	K	A	A	L
186	N	N	R	N	E	D	Y	E	Y	Y	E	N	N	R	Q	E	E	T	R	Y	N	A
187	V	V	E	W	L	Y	S	M	S	W	I	V	L	E	T	F	I	T	V	W	W	A
188	V	V	W	C	I	K	S	S	T	K	A	V	V	W	V	I	A	A	S	K	R	K
189	C	C	C	C	C	C	C	C	C	C	C	C	C	C	C	C	C	C	C	C	C	C
190	K	K	N	L	D	-	V	-	D	I	K	K	K	T	E	K	K	D	N	I	L	G
191	T	H	V	K	-	S	E	D	I	K	-	H	H	V	H	-	-	K	-	K	K	-
192	C	C	C	C	C	C	C	C	C	C	C	C	C	C	C	C	C	C	C	C	C	C
193	G	G	G	G	G	T	D	G	K	D	G	G	G	G	G	G	G	A	G	D	G	G
194	Q	Q	I	F	I	S	A	K	S	L	V	Q	Q	I	V	V	V	K	I	L	M	E
195	Q	K	K	S	K	G	K	K	T	A	K	K	K	R	S	K	K	V	K	A	E	K
196	Q	T	D	F	Q	R	F	F	V	L	Q	T	T	D	Q	Q	Q	E	S	L	L	E
		-		-	-	-	K	-	V	-	-	-	-	I	M	-	-	-	Y	-	-	-
197	T	T	V	-	E	-	N	-	E	-	E	T	T	E	V	E	E	K	E	-	-	-
198	T	T	V	D	S	L	S	D	V	K	Q	T	T	Y	F	Q	Q	F	L	K	K	I
199	L	L	L	L	R	E	V	D	K	L	R	L	L	T	T	R	R	V	R	L	L	V
200	K	T	Q	N	V	E	A	Q	S	K	T	T	M	-	-	K	T	G	G	K	Q	L
201	G	G	G	G	G	S	S	-	A	G	G	G	G	G	G	G	G	P	L	G	G	E
202	V	V	L	L	V	G	I	-	I	L	L	V	V	M	T	V	V	V	E	L	L	R
203	E	E	K	D	D	-	N	-	V	D	D	E	E	R	D	D	D	V	-	D	D	-
		-		-	-	-	S	V	C	-	-	-	-	-	-	-	-	A	-	-	-	-
204	A	A	A	A	A	A	A	G	A	A	A	A	A	A	A	A	A	A	A	A	A	A
205	V	V	C	-	V	V	I	C	S	-	V	V	V	C	C	V	V	P	C	-	V	V
206	M	M	C	L	M	L	V	L	V	M	M	M	M	V	T	M	M	L	I	M	-	-
207	Y	Y	Y	F	H	F	C	F	L	F	H	Y	Y	Y	F	H	H	A	Q	F	F	-
208	M	M	V	F	F	C	A	W	-	F	F	M	M	A	Y	F	F	I	P	F	F	F
		-		Y	-	T	S	I	-	Y	-	-	-	-	-	-	-	-	V	Y	Y	K
209	G	G	G	G	G	P	V	M	-	G	G	G	G	G	G	G	G	-	R	G	G	L
210	T	T	V	-	T	T	K	P	-	-	T	T	T	V	S	T	T	-	A	-	-	T
211	L	L	Q	-	L	K	-	Y	-	-	L	L	L	N	V	L	L	-	T	-	-	P
212	S	S	T	-	A	-	-	T	-	-	S	S	S	S	V	D	S	-	-	-	-	L
		-		-	-	-	-	-	-	-	-	-	-	-	-	-	-	-	N	-	-	K
		-		-	-	-	-	-	-	-	-	-	-	-	-	-	-	-	L	-	-	-
213	Y	Y	V	-	K	-	R	-	K	-	R	Y	Y	M	L	K	R	-	L	-	-	-
		-		-	T	-	-	-	-	-	E	-	-	-	-	S	E	H	H	-	-	-
214	E	D	E	D	D	-	D	-	D	D	D	D	D	E	D	G	D	-	F	D	D	E
215	Q	N	D	I	L	-	-	-	-	V	L	N	E	E	D	L	L	-	-	V	V	S
216	F	L	L	V	F	-	-	-	-	V	E	L	L	L	L	V	E	-	-	V	V	F
217	K	K	R	-	N	K	-	K	-	-	I	K	K	Q	Y	K	I	-	K	-	-	N
218	K	T	A	-	-	A	-	L	-	-	-	M	A	S	A	-	-	-	T	-	-	Y
219	G	G	R	-	G	F	G	F	G	-	G	G	G	V	P	G	G	G	Q	-	-	-
220	V	V	M	-	Y	P	V	Q	C	-	Y	V	V	F	V	Y	Y	T	Y	-	-	G
221	Q	S	T	S	K	Y	Q	K	D	S	T	S	S	N	S	N	T	D	S	S	S	-
		-		H	-	-	-	-	-	H	-	-	-	-	-	-	-	-	-	H	H	-
		-		V	-	-	V	-	V	-	V	-	-	-	V	-	V	-	-	V	-	V
222	I	I	Y	C	I	G	G	G	G	-	-	I	I	E	-	I	-	E	-	-	-	-
223	P	P	V	K	G	T	Y	E	F	I	D	P	P	T	V	A	D	T	N	-	M	-
224	C	C	C	C	C	C	C	C	C	C	C	C	C	C	C	C	C	C	C	C	C	C
225	T	V	Q	G	N	L	V	C	P	K	S	V	V	V	Q	T	S	V	P	K	K	G
		-		-	-	N	-	I	-	-	-	-	-	-	-	-	-	-	T	-	-	D
226	C	C	C	H	C	C	H	C	H	C	C	C	C	C	C	C	C	H	C	C	C	C
227	G	G	G	N	A	N	G	H	R	G	G	G	G	G	G	G	G	G	G	G	G	M
		-		M	-	A	I	K	H	E	-	-	-	—	-	-	-	V	A	E	N	Q
		-		T	-	P	K	M	K	S	-	-	-	S	-	-	-	S	N	S	S	V
228	K	R	G	L	G	R	Y	Q	L	M	K	R	R	V	R	D	K	V	N	M	M	N
229	Q	D	E	I	R	M	Y	T	R	V	K	D	D	K	P	K	K	N	T	V	T	T
230	A	A	R	A	I	C	S	Y	S	L	L	A	A	H	A	L	L	V	D	L	L	C
231	T	T	H	A	V	T	R	K	R	I	I	T	T	R	I	V	I	K	E	I	L	R
232	K	Q	R	D	H	I	V	L	V	D	H	Q	Q	Q	R	H	H	V	V	D	S	F
233	Y	Y	Q	L	C	R	R	V	K	V	C	Y	Y	L	Y	C	C	T	I	V	A	L
234	L	L	L	P	T	Q	S	S	F	D	V	L	L	V	V	T	V	Q	E	D	D	S
235	V	V	V	C	K	L	V	M	V	V	R	V	V	E	S	Q	R	I	A	V	I	V
236	Q	Q	E	T	L	Q	R	K	N	P	F	Q	Q	H	E	F	F	K	S	P	P	E
237	Q	Q	H	L	N	G	G	G	G	F	D	Q	Q	S	Q	N	D	G	L	F	Y	G
238	E	E	T	H	V	T	R	T	R	T	V	E	E	T	K	V	V	T	P	T	T	S
239	S	S	T		P	I	A	G	V	A	P	S	S	P	S	P	P	V	Y	A	F	G
240	P	S	P		F	I	I	V	V	H	F	S	S	W	P	F	F	A	L	H	D	V
241	F	F	W	F	L	F	I	F	I	F	L	F	F	L	W	L	L	I	L	F	F	F
242	V	V	L	-	-	V	V	V	T	A	-	V	V	L	L	-	-	T	L	A	G	V
243	M	M	L	-	I	Q	S	Q	N	-	I	M	M	V	L	I	I	S	F	-	-	H
244	M	M	L	-	C	Q	V	D	V	-	C	M	M	-	M	C	C	L	A	-	-	D
245	S	S	S	S	S	K	E	-	-	-	S	S	S	S	S	S	S	-	T	-	-	I
		-		-	-	-	-	-	-	-	-	-	-	-	-	-	-	-	D	-	-	L
		-		-	-	-	-	-	-	-	-	-	-	-	-	-	-	-	-	-	-	S
		-		-	-	-	Q	-	-	-	-	-	-	-	-	-	-	-	-	-	-	K
246	A	A	G	-	N	P	L	P	G	-	N	A	A	G	C	N	N	I	-	-	-	Q
247	P	P	T	L	T	E	E	A	E	L	T	P	P	L	T	T	T	G	G	L	V	T
248	P	P	P	F	P	P	P	P	P	K	P	P	P	N	P	P	P	P	P	K	R	P
249	A	A	N	D	-	V	C	I	I	D	A	A	A	-	T	-	A	I	A	D	D	E
		-		D	-	N	A	D	I	K	S	-	-	-	Q	-	S	I	T	K	D	A
250	Q	E	E	N	L	-	Q	-	S	-	V	E	E	E	V	E	V	G	V	-	-	M
251	Y	Y	K	-	S	-	-	-	Q	L	-	Y	Y	V	P	G	-	-	D	L	K	F
252	E	K	L	F	K	-	-	-	P	F	-	K	K	K	L	K	-	-	-	F	F	V
253	L	L	V	C	-	-	-	-	-	C	-	L	L	V	D	-	-	-	-	C	C	V
		-		A	-	P	-	I	-	A	-	-	-	S	T	-	-	-	-	A	A	-
		-		F	-	V	-	D	-	F	-	-	-	T	S	-	-	-	-	F	F	-
		-		C	D	S	S	A	S	-	K	-	-	S	G	K	K	-	-	-	-	-
254	K	Q	T	T	L	F	R	F	K	-	L	Q	Q	T	-	L	L	E	C	-	-	K
255	H	Q	T	P	P	V	L	P	L	-	P	Q	Q	D	-	P	P	V	D	-	-	P
256	G	G	S	-	D	V	L	V	L	-	K	G	G	P	-	D	K	L	E	-	-	-
257	T	T	T	-	D	K	S	K	N	-	G	T	T	V	I	D	G	E	D	-	-	-
			A
			P
			D
258	F	F	F	-	V	P	G	P	G	I	V	F	F	Y	W	V	V	A	A	I	Y	V
259	T	L	V	K	V	V	V	I	I	T	G	L	L	R	K	V	G	T	V	T	T	M
260	C	C	A	K	A	C	A	C	A	K	S	C	C	A	T	A	S	G	G	K	P	H
261	A	A	F	-	A	S	Y	S	Y	R	A	A	A	F	A	A	A	Y	T	R	R	A
262	S	N	N	I	N	S	T	S	T	I	N	N	N	N	I	N	N	I	V	S	K	-
263	E	E	V	-	M	I	A	V	T	V	I	E	E	V	V	I	I	C	V	V	V	V
264	Y	Y	F	F	F	F	F	Y	F	Y	F	Y	Y	F	F	F	F	Y	F	Y	F	Y
265	T	T	Q	I	M	R	S	L	S	K	I	T	T	Q	R	T	K	S	V	K	R	T
266	G	G	G	A	G	G	G	G	G	A	G	G	G	G	G	G	G	G	G	A	A	G
267	N	N	I	A	V	A	P	V	S	A	D	N	N	V	P	G	D	S	S	A	A	T
			E
268	Y	Y	T	C	G	V	V	K	F	C	K	Y	Y	E	V	S	K	N	T	C	C	T
269	Q	Q	A	A	-	S	D	G	D	V	-	Q	Q	T	T	-	-	R	N	V	A	Q
		-		V	-	-	-	-	-	V	-	-	-	-	-	-	-	-	-	V	V	-
		-		D	-	-	-	-	-	D	-	-	-	-	-	-	-	-	-	D	D	-
		-		V	-	-	-	-	-	V	-	-	-	-	-	-	-	-	-	V	V	-
		-		N	-	-	-	-	-	N	-	-	-	S	-	-	-	-	-	N	N	-
270	C	C	V	V	V	C	K	S	N	D	V	C	C	V	A	V	V	N	S	D	D	N
271	G	G	G	C	G	G	G	G	G	S	G	G	G	G	G	G	G	G	G	S	C	G
272	H	H	H	H	H	H	H	H	H	H	H	H	H	H	H	H	H	H	H	H	H	H
273	Y	Y	Y	S	Y	Y	Y	Y	Y	S	Y	Y	Y	Y	Y	Y	Y	Y	C	S	S	Y
274	K	T	V	V	T	Q	T	Q	V	M	V	T	T	V	M	T	V	T	Y	M	M	M
275	H	H	H	A	H	T	-	T	-	A	H	H	H	H	Y	H	H	Y	T	A	A	-
276	I	I	A	V	L	-	V	-	V	V	V	I	I	V	A	V	V	-	-	V	V	V
277	T	T	R	I	K	N	Y	N	Y	V	K	T	T	R	V	K	K	Y	Q	V	V	D
278	S	A	L	G	C	I	D	L	D	D	C	A	A	V	N	C	C	D	A	D	D	D
279	K	K	K	D	G	Y	T	Y	A	-	E	K	K	K	G	K	E	N	A	-	-	-
280	E	E	G	E	S	S	A	S	A	-	Q	E	E	D	T	P	Q	R	-	-	-	I
		-		Q	-	-	-	-	-	-	-	-	-	G	-	-	-	-	-	-	-	E
281	T	T	G	-	P	Q	K	F	N	-	S	T	T	L	L	K	S	N	-	-	-	H
282	L	L	L	-	Y	N	K	N	N	G	Y	L	L	F	I	Y	Y	G	G	G	G	G
			I
283	Y	Y	L	-	Q	L	S	K	A	K	Q	Y	Y	Y	S	Q	Q	L	Q	K	K	Y
284	C	R	K	-	H	C	M	A	V	Q	L	R	R	K	V	L	L	V	A	Q	Q	C
285	I	I	F	I	Y	V	Y	I	Y	I	Y	I	I	Y	Y	Y	Y	V	F	I	I	V
286	D	D	D	D	D	D	D	D	D	D	D	D	D	D	D	D	D	D	D	D	D	D
287	G	G	S	G	A	G	G	G	G	D	A	G	G	S	A	A	A	A	N	D	G	G
288	A	A	G	K	C	F	D	F	A	H	S	A	A	G	N	C	S	E	L	H	K	M
289	L	H	T	F	S	G	R	G	R	R	N	H	H	S	T	N	N	K	A	R	V	G
290	L	L	V	V	V	V	F	V	L	I	V	L	L	L	R	V	V	A	K	V	V	I
291	T	T	S	T	K	N	V	F	F	T	K	T	T	T	R	S	K	Y	D	T	T	K
292	K	K	K	K	K	K	K	D	S	S	K	K	K	K	R	K	K	H	R	S	K	P
293	S	M	T	F	Y	I	H	I	S	I	V	M	M	T	T	V	V	F	K	I	F	L
294	S	S	S	S	T	Q	D	K	D	T	T	S	S	S	S	S	T	N	F	T	N	K
		-		-	-	-	-	-	-	-	-	-	-	-	-	-	-	-	G	-	-	-
295	E	E	D	-	G	P	L	-	L	-	D	E	E	D	D	E	D	R	K	-	-	-
296	Y	Y	W	-	V	W	S	-	S	-	V	Y	Y	M	L	A	V	D	K	-	-	-
297	K	K	K	-	S	T	L	-	T	-	T	K	K	K	K	K	T	L	S	-	-	-
298	G	G	C	G	G	N	L	N	L	S	G	G	G	C	L	G	G	L	P	S	G	-
299	P	P	K	D	C	D	S	S	A	D	K	P	P	K	P	N	N	Q	Y	D	D	K
		-		K		A	-	S	-	K		-	-	-	-			-	-	K	K	R
		-			-		-		-		-	-	-	-	-	-	-	-	-			C
300	I	V	V	F	L	L	V	V	V	F	L	V	V	M	A	F	L	V	I	F	F	Y
				D		N		N		D										D	D
301	T	T	T		T	T	T	T	T		S	T	T	T	T	T	S	T	T			T
302	D	D	D		D	I	S	V	A		D	D	D	S	D	D	D	T	A			S
303	V	V	V		C	C	V	C	I		C	V	V	V	I	C	C	A	M			T
304	F	F	L	F	L	I	V	F	V	F	L	F	F	W	L	L	L	I	Y	F	F	L
305	Y	Y	F	I	Y	K	M	V	V	I	Y	Y	Y	Y	Y	Y	Y	A	T	I	M	F
306	K	K	P	V	L	D	V	D	V	I	L	K	K	P	G	L	L	S	R	I	V	I
307	E	E	G	G	K	A	G	V	G	G	K	E	E	K	P	K	K	N	F	G	G	N
308	N	T	Q	Y	N	D	G	D	G	H	N	T	T	V	T	N	N	F	A	H	H	A
309	S	S	K	G	L	Y	Y	F	C	G	L	S	S	R	S	L	L	V	F	G	G	N
310	T	Y	Y	M	T	N	V	H	V	M	K	Y	Y	Y	F	K	K	V	K	M	M	V
311	T	T	S	S	Q	A	A	S	T	S	Q	T	T	T	T	Q	Q	-	N	S	T	M
312	T	T	S	F	T	-	P	V	S	F	T	T	T	A	S	T	T	-	E	F	F	T
313	T	T	D	S	F	-	V	-	N	S	F	T	T	D	D	F	F	-	-	S	S	R
314	I	I	C	M	-	-	-	-	-	M	-	I	I	C	S	-	-	-	-	M	M	A
315	K	K	N	S	-	-	-	-	-	-	-	-	-	N	K	-	-	-	-	-	S	-
				-						-										-	P
				-						-										-	F
