## Supplementary Tabel 3 for "Mutational Profiling of SARS-CoV-2 PLpro in human cells reveals requirements for function, structure, and drug escape"

protein_mutation	WT_AA	Pos	Mutation	count	mutation	NSP3_Pos	PLpro_Pos	Mutations
A116V	A	116	V	420	A861V	861	116	V
A145D	A	145	D	24688	A890D	890	145	D
A249D	A	249	D	1343	A994D	994	249	D
C284R	C	284	R	276	C1029R	1029	284	R
K92N	K	92	N	1133	K837N	837	92	N
L185M	L	185	M	869	L930M	930	185	M
M206I	M	206	I	653	M951I	951	206	I
M23I	M	23	I	313	M768I	768	23	I
P129S	P	129	S	457	P874S	874	129	S
P223L	P	223	L	4024	P968L	968	223	L
P240S	P	240	S	880	P985S	985	240	S
P299S	P	299	S	486	P1044S	1044	299	S
P77H	P	77	H	337	P822H	822	77	H
P77L	P	77	L	406	P822L	822	77	L
P77S	P	77	S	911	P822S	822	77	S
Q19H	Q	19	H	269	Q764H	764	19	H
S170F	S	170	F	883	S915F	915	170	F
S24L	S	24	L	346	S769L	769	24	L
T119I	T	119	I	377	T864I	864	119	I
T18M	T	18	M	300	T763M	763	18	M
T191I	T	191	I	364	T936I	936	191	I
T259I	T	259	I	651	T1004I	1004	259	I
T265A	T	265	A	265	T1010A	1010	265	A
T277I	T	277	I	414	T1022I	1022	277	I
T291I	T	291	I	385	T1036I	1036	291	I
T4A	T	4	A	495	T749A	749	4	A
T4I	T	4	I	748	T749I	749	4	I
T74I	T	74	I	573	T819I	819	74	I
